# Uip4 governs growth phase dependent organelle remodeling by modulating *Saccharomyces cerevisiae* lipidome

**DOI:** 10.1101/2023.03.31.535026

**Authors:** Pallavi Deolal, Kathirvel Ramalingam, Bhaskar Das, Krishnaveni Mishra

## Abstract

When yeast cells are exposed to nutrient-limiting conditions, they undergo transcriptional and translational reprogramming that results in the remodelling of metabolite utilization and organelle architecture. Organelle membranes and contacts also undergo structural and functional alterations. In the budding yeast Saccharomyces cerevisiae, regulated expression of Uip4 is shown to be a critical effector of nuclear shape and function, particularly during the stationary phase. In this work, we demonstrate that the absence of UIP4 affects the morphology of multiple other organelles including mitochondria, endoplasmic reticulum, vacuole and the distribution of lipid droplets. The results show that modulating carbon source, nitrogen availability and cellular energy state impact Uip4 expression. This expression of Uip4 is controlled by the transcription factor Msn2, downstream of Sch9 signaling pathway. Cells lacking Uip4 have poor survival in the stationary phase of the growth cycle. These cellular changes are concomitant with dysregulation of the global lipidome profile and aberrant organelle interaction. We propose that the dynamic and regulated expression of Uip4 is required to maintain lipid homeostasis and organelle architecture which is ultimately required to survive in nutrient limiting conditions such as stationary phase.
