## Supplementary material for "Uip4 governs growth phase dependent organelle remodeling by modulating *Saccharomyces cerevisiae* lipidome": List of Strains, plasmid and primer

### Sheet: Table1 Strains
Table 1: Strains
Name	Genotype/ Description	Source
KRY437	MATα ade2-1 leu2–3 -112 his3-11,15 trp1-1 ura3-1	Rodney Rothstein (Thomas and Rothstein, 1989)
KRY1492	MATa his3Δ1; leu2Δ0; met15Δ0; ura3Δ	Euroscarf (BY4741)
KRY 1570	KRY1492 except UIP4-13MYC::HIS3	Deolal et.al. (2021)
KRY1697	MATa KRY1492 except uip4::KanMX	Euroscarf
KRY2065	MATa sip1::KanMX sip2::KanMX	Diane McVey Ward- University of Utah
KRY2067	MATa snf1::KanMX
KRY2069	MATa snf4::HIS3
KRY2070	MATa snf1::KanMX snf4::HIS3
KRY2071	MATa gal83::KanMX
KRY2073	MATa gal83::KanMX sip1::HIS3 sip2::LEU2
KRY2075	MATa sip1::KanMX
KRY20	MATa sip2::KanMX
KRY1891	GPDpr-GFP-VAM6::NAT BY4741	Maya Schuldiner-Weizmann Institute of Science
KRY1998	KRY1891 except uip4::HIS3	This study
YMR037C	KRY1492 except msn2::KanMX4	Euroscarf
YKL062W	KRY1492 except msn4::KanMX4	Euroscarf
YDR096W	KRY1492 except gis1::KanMX4	Euroscarf
YFL033C	KRY1492 except msn2::KanMX4	Euroscarf
YOR101W	KRY1492 except ras1::KanMX4	Euroscarf
YHR205W	KRY1492 except sch9::KanMX4	Euroscarf
YJR066W	KRY1492 except tor1::KanMX4	Euroscarf
KRY2212	MATa UIP4-13MYC::HIS3 ras1::KanMX4	This study
KRY2213	MATa UIP4-13MYC::HIS3 sch9::KanMX4	This study
KRY2214	MATa UIP4-13MYC::HIS3 tor1::KanMX4	This study

### Sheet: Table2 Plasmids
Table 2: List of plasmids
Name	Description	Source	Detail
CKM 32	pRS313	(Sikorski and Hieter, 1989)
CKM 35	pRS316	(Sikorski and Hieter, 1989)
CKM 67	pFA6a-KanMx	(Longtine et al., 1998)
CKM 74	pFA6a-13MYC-HIS3MX6	(Longtine et al., 1998)
CKM 616	pFA6a-His3MX	(Longtine et al., 1998)
CKM 670	pUIP4-UIP4-13MYC-pRS316	This study	UIP4-13MYC cloned in pRS316 with its native promoter as XbaI/SalI fragment
CKM 397	pRS316-ADH1-Su9Mito-GFP	(Rapaport et al., 1998)
CKM	pHS12-mCherry	Addgene Plasmid # 25444
CKM 518	dsRed-HDEL-yIplac204 (pKW1358)	Karsten Weis (Institute of Biochemistry, pKW1358 ETH Zurich)
CKM 541	pRS416-GFP-Scs2	Chris. J Stephan (Laboratory for Molecular Cell Biology at University College London)

### Sheet: Table3 Primers
Table 3: List of primers for qRT-PCR
Gene	Primer	Sequence 5'-3'
ACT1	Forward	GTAACATCGTTATGTCCGGTGGTAC
	Reverse	GTAACATCGTTATGTCCGGTGGTAC
UIP4	Forward	GTAACATCGTTATGTCCGGTGGTAC
	Reverse	GAACTTCGTTCAATGGAGCATGTTC
ATG8	Forward	GAACTTCGTTCAATGGAGCATGTTC
	Reverse	GAACTTCGTTCAATGGAGCATGTTC
NUP157	Forward	TAGAGAATACCGCACTACTCGATACG
	Reverse	TAGAGAATACCGCACTACTCGATACG
FAA1	Forward	CCACAATCATGGTTGGTGTCGC
	Reverse	GCCACCTGTGGCAGTTCTG
FAA4	Forward	AATTCGAAGCGTTCTACTGGAATGG
	Reverse	AGTCCAGAAAAGCGTTTGAGACC
CHO1	Forward	CTTGACGGGAGAGTAGCACG
	Reverse	TAATTGAGCAACGGTGACATTAAACC
PAH1	Forward	CAAAATCGGACGCTTTAGGCC
	Reverse	TGATAAAATCACAGGCCCATTTGG
CDS1	Forward	GAAGAACTCCACAAGGACGCC
	Reverse	CTTTAAAAGTAGCAATTTGGCAGCCC
OPI3	Forward	CTGTTACATGTTGGCGGCG
	Reverse	CACCCAAGTACGTCCCTGTG
PSD1	Forward	CGATGTCTCGATTATGGGGCC
	Reverse	GCTATAACGTCTTCGCCTTGTGC
LRO1	Forward	GATGAGTGCGATAGTTCTGCGC
	Reverse	TGTTCCAAATCCAATACCCTGCG
DGA1	Forward	GGAGCGTTTGCAACAGAAGG
	Reverse	AATAAAGATTCCCTAGCGCCACC
ARE1	Forward	TTTCAAAGGTCCGGTGCTGG
	Reverse	ACCTGATGGCTATCCAGCCC
ARE2	Forward	GATGGGTCAGTTAACGAGCCC
	Reverse	CCACCGTTTCTGAGGTGGC
INO1	Forward	GCAACCAAACTACTTCGGCTCC
	Reverse	CGCCTTCAAGCGTTGTTGC
OPI1	Forward	GAGACAGAAGCTGTCGCGG
	Reverse	TAGCATTTCCATCTTGCTTGTGC
TGL3	Forward	TTGTATGTTGAGGAACTTTGCGGG
	Reverse	GCAAGATTAATGCTGTTGTGCCC
TGL4	Forward	GGTTGAGACAGACGAAGGCG
	Reverse	CTTCCATTCTGTTTTCCCAGTGAGG
